# A complex between IF2 and NusA links transcription and translation

**DOI:** 10.1101/2024.09.26.615147

**Authors:** Mikhail Metelev, Magnus Johansson

## Abstract

The main function of translation initiation factors is to assist ribosomes in selecting the correct reading frame on an mRNA. This process has been extensively studied with the help of reconstituted in vitro systems, but the dynamics in living cells have not been characterized. In this study, we performed single-molecule tracking of the bacterial initiation factors IF2, IF3, as well as the initiator fMet-tRNA^fMet^ directly in growing *Escherichia coli* cells. Our results reveal the kinetics of factor association with the ribosome and, among other things, highlight the respective antagonistic roles of IF2 and IF3 in the process. Importantly, our comparisons of in vivo binding kinetics of the two naturally occurring isoforms of IF2 reveal that the longer IF2α isoform directly interacts with the transcriptional factor NusA, a finding further corroborated by pull-down and cross-linking experiments. We further show that cells with compromised binding between IF2α and NusA display slow adaptation to new growth conditions. Taken together, these results suggest a novel coupling mechanism between transcription and translation initiation, important for the rewiring of the transcriptome during a shift of growth media.
