## Supplementary Tables for "A complex between IF2 and NusA links transcription and translation"

### Sheet: Supplementary Table 1
Oligonucleotide name	Oligonucleotied sequence, 5’-3’
IF2-F	TTAAAGAGGAGAAATTAACTATGACAGATGTAACGATTAAAACGCTGG
IF2-R	GTCCAAGCTCAGCTAATTAATTAAGCAATGGTACGTTGGATCTCGA
pQE-IF2-F	TCCAACGTACCATTGCTTAATTAATTAGCTGAGCTTGGACTCCTGTTG
pQE-IF2-R	TTAATCGTTACATCTGTCATAGTTAATTTCTCCTCTTTAATGAATTCTGTGTGAAATTG
IF2-α-F	gtcAGCAATCAACAAGACGATatcACTAAAAACGCCCAGGCTGAAAAAG
IF2-α-R	TTTGTCTTTTTCCGCAGCTTCACG
IF2-γ-F	AAGAGGAGAAATTAACTATGACTAAAAACGCCCAGGCTGAAAA
pQE-IF2γ-R	TCAGCCTGGGCGTTTTTAGTCATAGTTAATTTCTCCTCTTTAATGAATTCTGTGTGAA
pQE-HaloTag-IF2-F	cgacgctcgagatttccggcGGTAGCGGCACAGATGTAACGATTAAAACGCTGGC
pQE-HaloTag-IF2-R	aagccagtaccgatttctgcCATAGTTAATTTCTCCTCTTTAATGAATTCTGTGTGA
HaloTag-IF2α-F	AAGAGGAGAAATTAACTATGgcagaaatcggtactggctttcc
HaloTag-IF2α-R	GTTACATCTGTGCCGCTACCgccggaaatctcgagcgt
IF2γ-F	ACTAAAAACGCCCAGGCTGAA
HaloTag-R	GCCGCTACCgccggaaatct
pQE-IF3-F	tcgctcctaagaagaaacagTAATTAGCTGAGCTTGGACTCCTGTTGA
pQE-IF3-R	tgaactcgttttccgcctttCATAGTTAATTTCTCCTCTTTAATGAATTCTGTGTGAAA
IF3-F	AAGAGGAGAAATTAACTATGaaaggcggaaaacgagttcaaac
IF3-R	AGTCCAAGCTCAGCTAATTActgtttcttcttaggagcgagc
pQE-Halo-IF3-F	ctcctaagaagaaacagtaaTTAATTAGCTGAGCTTGGACTCCTGTTGA
pQE-Halo-IF3-R	gcctccgctaccgcctccaccagagcctcctccaccgccggaaatctcgagcgtcgacag
HaloTag-IF3-F	aggctctggtggaggcggtagcggaggcggagggtcgaaaggcggaaaacgagttcaaac
HaloTag-IF3-R	GTCCAAGCTCAGCTAATTAAttactgtttcttcttaggagcgagc
pQE-Halo-IF1-F	gcattgtcttccgtagtcgctaaTTAATTAGCTGAGCTTGGACTCCTGTTG
pQE-Halo-IF1-R	tcaatattgtcttctttggccgaccctccgcctcc
HaloTag-IF1-F	gtagcggaggcggagggtcggccaaagaagacaatattgaaatgcaag
HaloTag-IF1-R	CAAGCTCAGCTAATTAAttagcgactacggaagacaatgc
pQE-R	CATAGTTAATTTCTCCTCTTTAATGAATTCTG
IF1-F	gccaaagaagacaatattgaaatgcaag
pQE-HaloTag-wSD-F	AATTAACTATGgcagaaatcggtactggc
pQE-HaloTag-wSD-R	aagaaaCTTTAATGAATTCTGTGTGAAA
pQE-HaloTag-wSD2-F	TTTCACACAGAATTCATTAAAGtttcttAATTAACTATGgcagaaatcggtactgg
pQE-HaloTag-wSD2-R	ATGGCTGTAAGTATTCGCCGCAAGGGATAAATGTCGATTTCTCGAGGTGAAGACGAAAGG
IF2-∆DomainI-II-F	ctgcagcaaggcttccagaag
IF2-∆DomainI-II-R	GCCGCTACCgccggaaatct
IF3-110L-F	CTGctccgcagcctgattcgctt
IF3-110L-R	tacctgatagtcgccttcatctgtacc
IF2-∆C-F	TAATTAATTAGCTGAGCTTGGACTCCTGTTG
IF2-∆C-R	agacagcataccgctcatcgc
IF2-753Y-F	aTGCACGTAAAGTGATTGAAGCGG
IF2-753Y-R	AGGCATCAGCACGTACGTTA
pQE-rbfA-Halo-F	aggctctggtggaggcggtagcggaggcggagggtcggcagaaatcggtactggctttcc
pQE-rbfA-Halo-R	cgaccaaattctttcgccatAGTTAATTaagaaaCTTTAATGAATTCTGTGTGA
rbfA-F	TTAAAGtttcttAATTAACTatggcgaaagaatttggtcgcc
rbfA-R	ctccgcctccgctaccgcctccaccagagcctcctccaccgtcctccttgctgtcgtccg
pQE-nusA-Halo-F	ggtggaggaggctctggtggaggcggtagc
pQE-nusA-Halo-R	AGTTAATTaagaaaCTTTAATGAATTCTGTGTGAAAATGGC
nusA-F	TTCACACAGAATTCATTAAAGtttcttAATTAACTatgaacaaagaaattttggctgtag
nusA-R	gctaccgcctccaccagagcctcctccacccgcttcgtcaccgaaccagc
IF2-DomainI-F	TTTCACACAGAATTCATTAAAGtttcttAATTAACTatgACAGATGTAACGATTAAAACG
IF2-DomainI-R	gctaccgcctccaccagagcctcctccaccTTTGTCTTTTTCCGCAGCTTCACG
IF2-DomainI-6xHis-F	CATCATCATCATCATCATTAATTAATTAGCTGAGCTTGGACTCC
IF2-DomainI-6xHis-R	TTTGTCTTTTTCCGCAGCTTCACG
IF2α-6xHis-F	GGTAGCGGCACAGATGTAACG
IF2-6xHis-R	ATGATGATGATGATGATGCATAGTTAATTTCTCCTCTTTAATGAATTCTGTGTG
IF2γ-6xHis-F	ACTAAAAACGCCCAGGCTGAAAAAG
IF2-R13BPA-F	tagCAGACCTCCGTGGAACGCCT
IF2-R13BPA-R	CTCTGCGGCCAGCGTTTTAAT
IF2-L59BPA-F	tagACGCTGCAACGTAAAACACG
IF2-L59BPA-R	TTTGTCCGGGCCTGAATTTTTCTG
IF2-K88BPA-F	tagCGCACCTTTGTGAAACGCGA
IF2-K88BPA-R	CTTGCGGACTTCGATTTGTACCG
pColA-Halo-F	agaaatcggtactggctttccattc
pColA-Halo-R	gccatcaattcctcctgctag
pCS-NusA-F	ggttcggtgacgaagcgtaatctagagtcgacctgcag
pCS-NusA-R	GGTTAATTCCTCCTGTTAGCCCAAAAAACGGGtatggagaaacagtagagag
nusA-pCS-F	TTTTTTGGGCTAACAGGAGGAATTAACCatgaacaaagaaattttggctgtagttgaag
nusA-pCS-R	gcctgcaggtcgactctagattacgcttcgtcaccgaacc
infA-deletion-F	tgccggttcaaattacggtagtgataccccagaggattaggtgtaggctggagctgcttc
infA-deletion-R	tactcgttctttctcttcgcccatcaggcggtaaaacaacatgggaattagccatggtcc
infB-deletion-F	cggtgacgaagcgtaataaactgtagcaggaaggaacagcgtgtaggctggagctgcttc
infB-deletion-R	gcagcgtaaacgccttatcccgcatggaaccctaaaaaccatgggaattagccatggtcc
infC-deletion-F	gattcgcagccgcagtcttaaacaattggaggaataaggtgtgtaggctggagctgcttc
infC-deletion-R	tgaagcccgaaggctccacagacagtgctacttgaaggccatgggaattagccatggtcc
ompT-deletion-F	tacatattcaatcattaaaacgattgaatggagaacttttgtgtaggctggagctgcttc
ompT-deletion-R	cggggcgattttcacctcggggaaattttagttggcgttcatgggaattagccatggtcc
nusA-HaloTag-insert-F	atggctgcccgtaatatttgctggttcggtgacgaagcgGGCgcagaaatcggtactggc
nusA-HaloTag-insert-R	tcgttacatctgtcatgctgttccttcctgctacagtttaactcttcctttttcaatatt
nusA-Cdeletion-F	ttgggaactcaacgtgatgaccgttgacgacctgcagTAAgtgtaggctggagctgcttc
nusA-Cdeletion-R	tcgttacatctgtcatgctgttccttcctgctacagtttaatgggaattagccatggtcc
infB-DI-deletion-F	ggctgcccgtaatatttgctggttcggtgacgaagcgtaagtgtaggctggagctgcttc
infB-DI-deletion-R	gttgattgctcactttgtctttttccgcagcttcacgtttatgggaattagccatggtcc
rpoC-HaloTag-insert-F	agaactgctgaacgcaggtctgggcggttctgataacgagggtggaggaggctctggtgg
rpoC-HaloTag-insert-F	cccgccgaagcgggtttttacgttatttgcggattaacgatgtaggctggagctgcttcg

### Sheet: Supplementary Table 2
Plamisd name	Plasmid description	Cloning method	Template for fragment #1 PCR	Oligonucleotides for fragment #1 PCR	Template for fragment #2 PCR	Oligonucleotides for fragment #2 PCR
pQE-IF2	Inducible expression of all isoforms of IF2	Gibson Assembly	pQE	pQE-IF2-F, pQE-IF2-R	Genomic DNA, E. coli MG1655	IF2-F, IF2-R
pQE-IF2α	Inducible expression of IF2α	T4 ligation of a linearized plasmid	pQE30-IF2	IF2-α-F, IF2-α-R	-
pQE-IF2γ	Inducible expression of IF2γ	Gibson Assembly	pQE	pQE-IF2-F, pQE-IF2γ-R	Genomic DNA, E. coli MG1655	IF2-γ-F, pQE-IF2-R
pQE-HaloTag-IF2α	Inducible expression of HaloTag-IF2α	Gibson Assembly	pQE-IF2α	pQE-HaloTag-IF2-F, pQE-HaloTag-IF2-R	pQE-HaloTag	HaloTag-IF2α-F, HaloTag-IF2α-R
pQE-HaloTag-IF2γ	Inducible expression of HaloTag-IF2γ	T4 ligation of a linearized plasmid	pQE-HaloTag-IF2α	IF2γ-F, HaloTag-R	-	-
pQE-IF3	Inducible expression of IF3	Gibson Assembly	pQE	pQE-IF3-F, pQE-IF3-R	Genomic DNA, E. coli MG1655	IF3-F, IF3-R
pQE-HaloTag-IF3	Inducible expression of HaloTag-IF3	Gibson Assembly	pQE-HaloTag-IF2α	pQE-Halo-IF3-F, pQE-Halo-IF3-R	Genomic DNA, E. coli MG1655	HaloTag-IF3-F, HaloTag-IF3-R
pQE-HaloTag-IF1	Inducible expression of HaloTag-IF1	Gibson Assembly	pQE-HaloTag-IF3	pQE-Halo-IF1-F, pQE-Halo-IF1-R	Genomic DNA, E. coli MG1655	HaloTag-IF1-F, HaloTag-IF1-R
pQE-IF1	Inducible expression of IF1	T4 ligation of a linearized plasmid	pQE-HaloTag-IF1	IF1-F, pQE-R	-	-
pQE-HaloTag-IF2α-LE	Expression of HaloTag-IF2α at a low level	T4 ligation of a linearized plasmid	pQE-HaloTag-IF2α	pQE-HaloTag-wSD-F, pQE-HaloTag-wSD-R	-	-
pQE-HaloTag-IF2γ-LE	Expression of HaloTag-IF2γ at a low level	T4 ligation of a linearized plasmid	pQE-HaloTag-IF2γ	pQE-HaloTag-wSD-F, pQE-HaloTag-wSD-R	-	-
pQE-HaloTag-IF1-LE	Expression of HaloTag-IF1 at a low level	T4 ligation of a linearized plasmid	pQE-HaloTag-IF1	pQE-HaloTag-wSD-F, pQE-HaloTag-wSD-R	-	-
pQE-HaloTag-IF3-LE	Expression of HaloTag-IF3 at a low level	T4 ligation of a linearized plasmid	pQE-HaloTag-IF3	pQE-HaloTag-wSD-F, pQE-HaloTag-wSD-R	-	-
pQE-HaloTag-LE	Expression of HaloTag at a low level	T4 ligation of a linearized plasmid	pQE-HaloTag	pQE-HaloTag-wSD2-F, pQE-HaloTag-wSD2-R	-	-
pQE-HaloTag-IF2∆DomainI-II-LE	Expression of HaloTag-IF2-∆DomainI-II at a low level	T4 ligation of a linearized plasmid	pQE-HaloTag-IF2α-LE	IF2-∆DomainI-II-F, IF2-∆DomainI-II-R	-	-
pQE-HaloTag-IF3-110L-LE	Expression of HaloTag-IF3-110L mutant at a low level	T4 ligation of a linearized plasmid	pQE-HaloTag-IF3-LE	IF3-110L-F, IF3-110L-R	-	-
pQE-HaloTag-IF2α-∆C-LE	Expression of HaloTag-IF2α mutant with a deletion of Domain VI-2 at a low level	T4 ligation of a linearized plasmid	pQE-HaloTag-IF2α-LE	IF2-∆C-F, IF2-∆C-R	-	-
pQE-HaloTag-IF2γ-∆C-LE	Expression of HaloTag-IF2γ mutant with a deletion of Domain VI-2 at a low level	T4 ligation of a linearized plasmid	pQE-HaloTag-IF2γ-LE	IF2-∆C-F, IF2-∆C-R	-	-
pQE-HaloTag-IF2α-753Y-LE	Expression of HaloTag-IF2α mutant 753Y at a low level	T4 ligation of a linearized plasmid	pQE-HaloTag-IF2α-LE	IF2-753Y-F, IF2-753Y-R	-	-
pQE-HaloTag-IF2γ-753Y-LE	Expression of HaloTag-IF2γ mutant 753Y at a low level	T4 ligation of a linearized plasmid	pQE-HaloTag-IF2γ-LE	IF2-753Y-F, IF2-753Y-R	-	-
pQE-rbfA-HaloTag-LE	Expression of RbfA-HaloTag at low expression level	Gibson Assembly	pQE-HaloTag-LE	pQE-rbfA-Halo-F, pQE-rbfA-Halo-R	Genomic DNA, E. coli MG1655	rbfA-F, rbfA-R
pQE-NusA-HaloTag-LE	Expression of NusA-HaloTag at low expression level	Gibson Assembly	pQE-rbfA-HaloTag-LE	pQE-nusA-Halo-F, pQE-nusA-Halo-R	Genomic DNA, E. coli MG1656	nusA-F, nusA-R
pQE-IF2-Domain-I-HaloTag-LE	Expression of IF2-Domain-I-HaloTag at low expression level	Gibson Assembly	pQE-rbfA-HaloTag-LE	pQE-nusA-Halo-F, pQE-nusA-Halo-R	Genomic DNA, E. coli MG1657	IF2-DomainI-F, IF2-DomainI-R
pQE-IF2-Domain-I-6xHis	Expression of IF2-Domain-I with a C-terminal 6xHis tag	T4 ligation of a linearized plasmid	pQE-IF2α	IF2-DomainI-6xHis-F, IF2-DomainI-6xHis-R	-	-
pQE-6His-IF2α	Expression of IF2α with an N-terminal 6xHis tag	T4 ligation of a linearized plasmid	pQE-IF2α	IF2α-6xHis-F, IF2-6xHis-R	-	-
pQE-6His-IF2γ	Expression of IF2γ with an N-terminal 6xHis tag	T4 ligation of a linearized plasmid	pQE-IF2α	IF2γ-6xHis-F, IF2-6xHis-R	-	-
pQE-IF2-DomainI-BPA13-6xHis	Expression of IF2-Domain-I with BPA in position 13 with a C-terminal 6xHis tag	T4 ligation of a linearized plasmid	pQE-IF2-DomainI-6xHis	IF2-R13BPA-F, IF2-R13BPA-R	-	-
pQE-IF2-DomainI-BPA59-6xHis	Expression of IF2-Domain-I with BPA in position 59 with a C-terminal 6xHis tag	T4 ligation of a linearized plasmid	pQE-IF2-DomainI-6xHis	IF2-L59BPA-F, IF2-L59BPA-R	-	-
pQE-IF2-DomainI-BPA88-6xHis	Expression of IF2-Domain-I with BPA in position 88 with a C-terminal 6xHis tag	T4 ligation of a linearized plasmid	pQE-IF2-DomainI-6xHis	IF2-K88BPA-F, IF2-K88BPA-R	-	-
pColA-HaloTag	Expression of HaloTag at a moderate level	T4 ligation of a linearized plasmid	pCOLA-lacUV5-MS2CP-HaloTag (see Metelev et al., 2022 for description)	pColA-Halo-F, pColA-Halo-R	-	-
pCS-NusA	Expression of NusA regulated by pARABAD promoter	Gibson Assembly	pCS6 (Addgene #55752)	pCS-NusA-F, pCS-NusA-R	Genomic DNA, E. coli MG1657	nusA-pCS-F, nusA-pCS-R

### Sheet: Supplementary Table 3
Strain used for recombineering	Template for PCR amplification	Oligonucleotides used for PCR	Selection media	Removal of antibiotic resistance cassette using pCP20 plasmid	Resulted strain
E. coli , pSIM5, pQE-IF1	pKD4	infA-deletion-F, infA-deletion-R	LB agar, kanamycin 50 µg/ml, IPTG 40 µM	No	E. coli ∆infA::kan, pQE-IF1
E. coli , pSIM5, pQE-HaloTag-IF1	pKD4	infA-deletion-F, infA-deletion-R	LB agar, kanamycin 50 µg/ml, IPTG 40 µM	No	E. coli ∆infA::kan, pQE-HaloTag-IF1
E. coli , pSIM5, pQE-IF2α	pKD4	infB-deletion-F, infB-deletion-R	LB agar, kanamycin 50 µg/ml, IPTG 40 µM	No	E. coli ∆infB::kan, pQE-IF2α
E. coli , pSIM5, pQE-HaloTag-IF2α	pKD4	infB-deletion-F, infB-deletion-R	LB agar, kanamycin 50 µg/ml, IPTG 40 µM	No	E. coli ∆infB::kan, pQE-HaloTag-IF2α
E. coli , pSIM5, pQE-IF2γ	pKD4	infB-deletion-F, infB-deletion-R	LB agar, kanamycin 50 µg/ml, IPTG 40 µM	No	E. coli ∆infB::kan, pQE-IF2γ
E. coli , pSIM5, pQE-HaloTag-IF2γ	pKD4	infB-deletion-F, infB-deletion-R	LB agar, kanamycin 50 µg/ml, IPTG 40 µM	No	E. coli ∆infB::kan, pQE-HaloTag-IF2γ
E. coli , pSIM5, pQE-IF3	pKD4	infC-deletion-F, infC-deletion-R	LB agar, kanamycin 50 µg/ml, IPTG 40 µM	No	E. coli ∆infC::kan, pQE-IF3
E. coli , pSIM5, pQE-HaloTag-IF3	pKD4	infC-deletion-F, infC-deletion-R	LB agar, kanamycin 50 µg/ml, IPTG 40 µM	No	E. coli ∆infC::kan, pQE-HaloTag-IF3
E. coli, pSIM5	pKD4	ompT-deletion-F, ompT-deletion-R	LB agar, kanamycin 50 µg/ml	Yes	E. coli ∆ompT
E. coli, pSIM5	pKD4	rpoC-HaloTag-insert-F, rpoC-HaloTag-insert-R	LB agar, kanamycin 50 µg/ml	No	E. coli rpoC::HaloTag-kan
E. coli ∆ompT, pSIM5	pKD4-HaloTag (see Metelev et al., 2022 for description)	nusA-HaloTag-insert-F, nusA-HaloTag-insert-R	LB agar, kanamycin 50 µg/ml	No	E. coli ∆ompT nusA-HaloTag-kan
E. coli, pSIM5	pKD4	nusA-Cdeletion-F, nusA-Cdeletion-R	LB agar, kanamycin 50 µg/ml	Yes	E. coli NusA-∆C
E. coli, pSIM5	pKD4	infB-DI-deletion-F, infB-DI-deletion-R	LB agar, kanamycin 50 µg/ml	Yes	E. coli ∆IF2-Domain-I
